# Integration of spatial multiplexed protein imaging and transcriptomics in the human kidney tracks the regenerative potential timeline of proximal tubules

**DOI:** 10.1101/2024.11.26.625544

**Authors:** Mahla Asghari, Angela R. Sabo, Daria Barwinska, Ricardo Melo Ferreira, Michael Ferkowicz, William S. Bowen, Ying-Hua Cheng, Debora L. Gisch, Connor Gulbronson, Carrie L Phillips, Katherine J. Kelly, Timothy A. Sutton, James C Williams, Miguel Vazquez, John O’Toole, Paul Palevsky, Sylvia E. Rosas, Sushrut S. Waikar, Krzysztof Kiryluk, Chirag Parikh, Jeff Hodgins, Pinaki Sarder, Ian H. De Boer, Jonathan Himmelfarb, Matthias Kretzler, Kidney Precision Medicine Project, Sanjay Jain, Michael T. Eadon, Seth Winfree, Tarek M. El-Achkar, Pierre C Dagher

## Abstract

The organizational principles of nephronal segments are based on longstanding anatomical and physiological attributes that are closely linked to the homeostatic functions of the kidney. Novel molecular approaches have recently uncovered layers of deeper signatures and states in tubular cells that arise at various timepoints on the spectrum between health and disease. For example, a dedifferentiated state of proximal tubular cells with mesenchymal stemness markers is frequently seen after injury. The persistence of such a state is associated with failed repair. Here, we introduce a novel analytical pipeline applied to highly multiplexed spatial protein imaging to characterize proximal tubular subpopulations and neighborhoods in reference and disease human kidney tissue. The results were validated and extended through integration with spatial and single cell transcriptomics. We demonstrate that, in reference tissue, a large proportion of S1 and S2 proximal tubular epithelial cells express THY1, a mesenchymal stromal and stem cell marker that regulates differentiation. Kidney disease is associated with loss of THY1 and transition towards expression of PROM1, another stem cell marker shown recently to be linked to failed repair. We demonstrate that the trajectory of proximal tubular cells to THY1 expression is clearly distinct from that of PROM1, and that a state with PROM1 expression is associated with niches of inflammation. Our data support a model in which the interplay between THY1 and PROM1 expression in proximal tubules associates with their regenerative potential and marks the timeline of disease progression.
