## Supplemental Tables for "Integration of spatial multiplexed protein imaging and transcriptomics in the human kidney tracks the regenerative potential timeline of proximal tubules"

### Sheet: Suppl.Table 1-CODEX cohort
Class	Disease	Sex	Age	Source	IRB	CODEX panel markers	ST consecutive sections	Data location
Reference 1	Kidney Stone Disease	F	63	IU Kidney Stone Study	IU: 1010002261	23	-	TBD
Reference 2	Kidney Stone Disease	M	54	IU Kidney Stone Study	IU: 1010002261	23	-	TBD
Reference 3	Kidney Stone Disease	F	69	IU Kidney Stone Study	IU: 1010002261	23	-	TBD
Reference 4	Tumor Nephrectomy	M	53	Kidney Precision Medicine Project	UW: 20190213	23	X	TBD
Reference 5	Tumor Nephrectomy	F	58	Kidney Precision Medicine Project	UW: 20190213	23	X	TBD
Disease	Acute tubular necrosis- transplanted kidney	M	14	Biopsy Biobank Cohort of Indiana	IU: 1906572234	38	-	TBD
Disease	Chronic kidney disease	M	34	Biopsy Biobank Cohort of Indiana	IU: 1906572234	38	-	TBD
Disease	IgA nephropathy	M	56	Biopsy Biobank Cohort of Indiana	IU: 1906572234	38	-	TBD
Disease	Lupus nephritis	F	18	Biopsy Biobank Cohort of Indiana	IU: 1906572234	38	-	TBD

### Sheet: Suppl.Table 2-CODEX panel
Antibody	RRID	Target	Host	Vendor	Catalog Number	Clone	23 Marker Panel	38 Marker Panel
CD8	AB_2895049	CD8+ T cells	Mouse	Akoya Biosciences	4150004	SK1		x
CD20	AB_2895056	B cells	Mouse	Akoya Biosciences	4150018	L26		x
CD45	AB_2895052	Leukocyte markers	Mouse	Akoya Biosciences	4150003	HI30	x	x
CD90	AB_2895055	Proximal tubular epithelium, Fibroblasts, Activated endothelial cells	Mouse	Akoya Biosciences	4150021	5E10	x	x
Fibronectin	AB_2895045	Injury	Rabbit	Abcam	ab271831	F1		x
Podocalyxin	AB_354920	Podocytes	Goat	R&D	AF1658	Polyclonal	x	x
OPN	AB_2194997	Injury	Mouse	Santa Cruz Biotechnology	sc21742	AKm2A1		x
VCAM1	AB_2895043	Injury, Proximal tubular epithelium failed repair	Rabbit	Abcam	ab271899	EPR5047		x
SGLT2	AB_2814658	Proximal tubular epithelium	Mouse	Santa Cruz Biotechnology	sc-393350	D6		x
MMP9	AB_2564833	Injury, Inflammation	Mouse	Biolegend	819701	L51/82		x
Vimentin	AB_393716	Fibroblasts	Mouse	BD Pharmingen	550513	RV202		x
Cytokeratin-8	AB_2895039	Collecting duct epithelium	Mouse	NovusBio	NBP2-34501-0.1mg	TS1	x	x
CD31	AB_2895051	Endothelial cells	Mouse	Akoya Biosciences	4250009	WM59	x	x
CD45RO	AB_2895053	Memory T cells	Mouse	Akoya Biosciences	4250023	UCHL1	x	x
Ki67	AB_2895046	Proliferative cells	Mouse	Akoya Biosciences	4250019	B56		x
FOXP3	AB_467556	Immune, T-reg cells	Mouse	Thermo Fisher	14-4777-82	236A/E7		x
AQP1	AB_2895040	Proximal tubule epithelium	Mouse	Santa Cruz Biotechnology	sc-32737-X	1/22	x	x
E-cadherin	AB_2895057	Distal convoluted tubule epithelium, collecting duct epithelium, loop of Henle	Mouse	Akoya Biosciences	4250021	4A2C7	x	x
β-catenin	AB_2895058	Tubule epithelium	Mouse	Akoya Biosciences	4450036	12F7	x	x
LRP2	AB_10673466	Proximal tubule epithelium	Rabbit	Abcam	ab76969	Polyclonal	x	x
LC3	AB_1079382	Autophagy	Rabbit	Sigma Aldrich	L8918-25UL	Polyclonal		x
Citruline H3	AB_11214865	Injury	Mouse	Acris/Origene	AM10179PU-N	7C10		x
EGFR	AB_2895042	Injury	Rabbit	Cell Signaling	4267BF	D38B1		x
Uromodulin	AB_2212386	Thick ascending limb epithelium	Sheep	R&D	AF5144	Polyclonal	x	x
HLA-DR	AB_2895054	Antigen presenting cells	Mouse	Akoya Biosciences	4250006	L243	x	x
CD3	AB_2895047	Pan T cells	Mouse	Akoya Biosciences	4350008	UCHT1	x	x
CD4	AB_2895048	CD4+ T cells	Mouse	Akoya Biosciences	4350010	SK3	x	x
CD11c	AB_2895050	Dendritic cells	Mouse	Akoya Biosciences	4350012	S-HCL-3	x	x
phosphorylated c-Jun	AB_2895041	Injury	Rabbit	Cell Signalling	3270BF	D47G9	x	x
PROM1	AB_244339	Injury	Mouse	Miltenyi Biotec	130-090-422	AC133	x	x
MPO	AB_307322	Granulocytes	Rabbit	Abcam	ab9535	Polyclonal	x	x
CD68	AB_11151139	Immune, Myeloidal, and Macrophage	Mouse	ThermoFisher	14-0688-82	KP1	x	x
IGFBP7	AB_1617562	Injury	Rabbit	Acris/Origene	AP01109PU-S	Polyclonal	x	x
KIM-1	AB_2116559	Injury	Mouse	R&D	MAB1750-100	219211		x
phosphorylated MLKL	AB_2895044	Necroptosis	Rabbit	Cell Signaling	91689BF	D6H3V (S358)		x
CD206	AB_2063019	Immune, Mononuclear phagocytic cell	Goat	R&D	AF2534	Polyclonal		x
ERG	AB_2630401	Vessel	Rabbit	Abcam	ab92513	EPR3864		x
α-smooth muscle actin	AB_2572996	Vessels, Fibroblasts	Mouse	Invitrogen	14-9760-82	1A4	x	x
Nestin	AB_525739	Podocytes	Mouse	NovusBio	NB300-266	10C2	x
Calbindin	AB_1658451	Distal convoluted tubule epithelium	Mouse	Abcam	ab82812	CB-955	x

### Sheet: Suppl.Table3-Phenocycler cohort
	Reference	AKI	CKD
N	13	15	21
Age (mean+/- SD)	45.7 +/- 12.6	47.4 +/- 15.7	62.5+/- 14.0
Female (%)	53.8	13.3	52.4
Diabetes (%)	0	26.7	76.2
HTN (%)	30.8	26.7	85.7
African-American (%)	23.1	26.7	19
White (%)	76.9	60	66.7
KPMP (n)	8	15	21
HubMAP (n)	5	0	0
Medulla only (n)	1	1	1

### Sheet: Suppl.Table 4-OMAP9 panel
Antibody	RRID	Target	Host	Vendor	Cat#	Clone
CD8	AB_2895049	CD8+ T cells	Mouse	Akoya Biosciences	4150004	SK1
MPO	AB_2927678	Granulocytic immune cells	Rabbit	Akoya Biosciences	4250083	E1E7I
CD3	AB_2895047	Pan T cells	Mouse	Akoya Biosciences	4350008	UCHT1
CD20	AB_2895056	B cells	Mouse	Akoya Biosciences	4150018	L26
CD45RO	AB_2895053	Memory T cells	Mouse	Akoya Biosciences	4250023	UCHL1
CD4	AB_2895048	CD4+ T cells	Mouse	Akoya Biosciences	4350010	SK3
CD45	AB_2895052	Leukocytes	Mouse	Akoya Biosciences	4150003	HI30
Ki67	AB_2895046	Proliferative cells	Mouse	Akoya Biosciences	4250019	B56
CD11c	AB_2895050	Dendritic cells	Mouse	Akoya Biosciences	4350012	S-HCL-3
Vimentin	AB_393716	Fibroblasts	Mouse	BD Pharmingen	550513	RV202
GATA3	AB_2927677	T helper 2 cells	Rabbit	Akoya Biosciences	4250085	D13C9
FOXP3	AB_2927679	Immune/T-reg cells	Mouse	Akoya Biosciences	4550071	236A/E7
OPN	AB_2194997	Injury	Mouse	Santa Cruz Biotechnology	sc21742	AKm2A1
SLC12A3	AB_571116	Distal convoluted tubule epithelium	Rabbit	MiliporeSigma	AB3553	Polyclonal
PLSCR1	AB_2610379	Injury	Mouse	Thermo Fisher Scientific	MA5-19636	3B4
VCAM1	AB_2895043	Injury, Proximal tubule epithelium failed repair	Rabbit	Abcam	ab271899	EPR5047
CD206	AB_2063019	Immune, Mononuclear phagocytic cell	Goat	R&D Systems	AF2534	Polyclonal
CD90	AB_2895055	Proximal tubule epithelium, Fibroblasts, Activated endothelial cells	Mouse	Akoya Biosciences	4150021	5E10
AQP1	AB_2895040	Proximal tubule epithelium	Mouse	Santa Cruz Biotechnology	sc-32737-X	1/22
KIM-1	AB_2116559	Injury	Mouse	R&D Systems	MAB1750	219211
CCL2	AB_626820	Injury	Mouse	Santa Cruz Biotechnology	sc-32771	5J
phospho-c-Jun	AB_2895041	Injury	Rabbit	Cell Signalling Technology	3270BF	D47G9
phospho-MLKL	AB_2895044	Necroptosis	Rabbit	Cell Signaling Technology	91689BF	D6H3V(S358)
Fibronectin	AB_2895045	Injury, Fibroblasts	Rabbit	Abcam	ab271831	F1
LC3	AB_1079382	Autophagy	Rabbit	Sigma-Aldrich	L8918-25UL	Polyclonal
CST3	AB_2895067	Injury	Rabbit	Abcam	ab217569	EPR4413
ATP1A1	AB_2888530	Distal convoluted tubule epithelium	Rabbit	GeneTex	GTX635461	HL114
CD31	AB_2895051	Endothelial cells	Mouse	Akoya Biosciences	4250009	WM59
PROM1	AB_244339	Injury	Mouse	Miltenyi Biotec	130-090-422	AC133
Podocalyxin	AB_354920	Podocytes	Goat	R&D Systems	AF1658	Polyclonal
E-cadherin	AB_2895057	Distal convoluted tubules epithelium, Collecting duct epithelium, loop of Henle	Mouse	Akoya Biosciences	4250021	4A2C7
IGFBP7	AB_1617562	Injury	Rabbit	OriGene	AP01109PU-S	Polyclonal
LRP2	AB_2927680	Proximal tubule epithelium	Mouse	R&D Systems	MAB9578	545606
β-catenin	AB_2895058	Tubule epethelium	Mouse	Akoya Biosciences	4450036	12F7
COL4A1	AB_2927676	Injury, Fibrosis	Rabbit	Akoya Biosciences	4550122	EPR209660
AQP2	AB_11154667	Collecting duct principal cells	Rabbit	Thermo Fisher Scientific	PA5-22865	Polyclonal
α-smooth muscle actin	AB_2572996	Vessels, Fibroblasts	Mouse	Thermo Fisher Scientific	14-9760-82	1A4
CD68	AB_11151139	Immune, Myeloidal, and Macrophage	Mouse	Thermo Fisher Scientific	14-0688-82	KP1
Uromodulin	AB_2212386	Thick ascending limb	Sheep	R&D Systems	AF5144	Polyclonal
HLA-DR	AB_2895054	Antigen presenting cells	Mouse	Akoya Biosciences	4250006	L243
Cytokeratin-8	AB_2895039	Collecting duct epithelium	Mouse	Novus Biologicals	NBP2-34501	TS1
